# Single cell functional immunogenomics of the fallopian tube reveals a precursor immune surveillance network for ovarian cancer prevention

**DOI:** 10.1101/2025.06.30.662408

**Authors:** Luyao Wang, Breeshey Roskams-Hieter, Nosheen Hussain, Joel Nulsen, Aneesh Aggarwal, May Sallam, Lili Wang, Lena Rai, Amro Ahmed-Ebbiary, Aws Al-deka, Takashi Takeda, Mara Artibani, Hooman Soleymani majd, Jason Yap, Christopher Yau, Nancy Zaarour, Ahmed Ashour Ahmed

## Abstract

The fallopian tube (FT) is increasingly recognized as the site of origin for high-grade serous ovarian cancer (HGSOC), yet its immune landscape and potential role in tumor surveillance remain poorly understood. Here, we employ single-cell RNA sequencing (scRNA-seq) and paired single-cell T-cell receptor sequencing (scTCR-seq) to profile tissue-resident memory-like T cells (TRMLs) from matched non-cancerous FT, metastatic omental tumors, and peripheral blood in HGSOC patients. Surprisingly, we identify a substantial clonal and functional overlap between TRMLs from non-cancerous FT and tumor-infiltrating TRMLs, with 18.4% of tumor TRML clonotypes being shared with FT TRMLs, significantly exceeding overlap with circulating T cells. Shared TCR clonotypes are preferentially enriched in exhausted CD8+ T cells (CD8-Tex) and proliferative exhausted CD8+ subsets, suggesting prior antigenic exposure. Notably, we identify a previously uncharacterized CD8+ SIK3-high subset enriched in tumors, with gene expression signatures implicating epigenetic plasticity and metabolic adaptation.

Functionally, non-cancerous FT-derived TRMLs recognize autologous tumor antigens, as evidenced by robust IFN-γ responses in tumor organoid co-culture assays and CD137 upregulation. Whole-genome and transcriptomic analyses reveal shared somatic mutations between the FT and tumor, supporting the FT as the tumor’s evolutionary origin. Predicted tumor neoantigens elicit TRML responses in the non-cancerous FT, and single-cell TCR profiling confirms that neoantigen-reactive T cells in FT share clonotypes with tumor-infiltrating TRMLs, further reinforcing their role in early immune surveillance. Importantly, FT-derived TRMLs exhibit lower exhaustion signatures than their tumor counterparts, suggesting their potential as a preferable source for adoptive T cell therapies. Our findings uncover a precursor immune surveillance network in the FT and provide a rationale for leveraging FT-resident T cells in cancer immunotherapy and prevention.
