## Supplementary Table 2 for "Single cell functional immunogenomics of the fallopian tube reveals a precursor immune surveillance network for ovarian cancer prevention"

our geneset	p_val	avg_log2FC	pct.1	pct.2	p_val_adj		published NeoTCR8 geneset	published Yost_CD8 Exh geneset		Our Geneset Tumor	Our Geneset FT	Our Geneset PBMC	published NeoTCRPBL geneset
ISG15	0	0.910634999	0.535	0.273	0		ATP10D	KRT86		TRBV7-9	TRBV11-2	TRBV9	PASK
STMN1	0	0.899597081	0.338	0.138	0		GZMB	CXCL13		IFI27	TRAV14DV4	TRAV14DV4	MT2A
SH3BGRL3	0	0.651216194	0.95	0.836	0		ENTPD1	LAYN		TRAV29DV5	HLA-DRB1	CCL4	MT1E
CD52	0	0.801847805	0.885	0.738	0		KIR2DL4	ACP5		AC022126.1	GZMA	CMC1	S100A4
IFI6	0	1.088128107	0.474	0.208	0		LAYN	GZMB		RBPJ	GZMK	SYTL3	SELL
IFI44L	0	0.711211923	0.299	0.095	0		HTRA1	GALNT2		CCL4L2	RBPJ	AC243829.2	LIME1
TMSB10	0	0.524916904	0.97	0.903	0		CD70	ENTPD1		HPGD	CD74	DUSP2	DENND10
RBPJ	0	0.645842288	0.742	0.408	0		CXCR6	AHI1		CXCR6	ZEB2	AOAH	ALOX5AP
IL7R	0	-1.902332736	0.1	0.391	0		HMOX1	TIGIT		IFITM1	CTSW	GZMA	COTL1
AC022126.1	0	0.751486923	0.445	0.146	0		ADGRG1	SOX4		HLA-DPB1	HLA-DQA1	CCL4L2	ITM2A
GZMK	0	0.622101001	0.603	0.306	0		LRRN3	TNFRSF18		SP100	HLA-DQB1	CST7	MT1X
GZMA	0	1.099953823	0.861	0.466	0		ACP5	CXCR6		HLA-DPA1	HLA-DRB5	FYN	EIF3A
CD74	0	0.919483977	0.928	0.708	0		CTSW	GNLY		SP140	CEMIP2	CD99	AQP3
HLA-A	0	0.497655432	0.999	0.942	0		GALNT2	VCAM1		ZNF683	ITGB2	PDCD1	SMC4
HLA-C	0	0.400082309	0.999	0.971	0		LINC01480	HAVCR2		GZMH	ARID5B	ZFP36	UBXN11
HLA-B	0	0.461545877	1	0.967	0		CARS	ITGAE		GZMB	HLA-DPB1	TSC22D3	YWHAB
HLA-DRA	0	1.193130107	0.507	0.175	0		LAG3	CSF1		IFI6	CST7	SRGN	S100A11
HLA-DRB5	0	1.082156815	0.597	0.212	0		TOX	ZBED2		IFI44L	LYST	B2M	S1PR4
HLA-DRB1	0	1.232005884	0.811	0.346	0		PTPRCAP	KLRC1		HLA-DRB5	SLA	GZMM	MYO1G
HLA-DQA1	0	1.081289476	0.613	0.221	0		ASB2	MTSS1		IFI44	HLA-DPA1	PRF1	LIMS1
PSMB9	0	0.812540319	0.613	0.365	0		ITGB7	TNFRSF9		ITGB1	CCL4	FKBP5	CHN1
HLA-DPA1	0	1.18285784	0.753	0.353	0		PTMS	ALOX5AP		CCL5	DUSP2	MT-CO1	RBPJ
HLA-DPB1	0	1.065523296	0.765	0.376	0		CD8A	CTSW		HMGB2	RNF19A	CXCR4	TMSB10
TRGV9	0	0.621138098	0.204	0.052	0		GPR68	KIR2DL4		LGALS1	TRAT1	GZMK	CRIP1
TRBV7-9	0	2.30699104	0.555	0.129	0		NSMCE1	GEM		CD52	TRBV19	PTPRC	LEF1
DUSP4	0	0.539923348	0.822	0.566	0		ABI3	LAG3		LY6E	MT2A	XCL2	ITGB1
PABPC1	0	-0.710666096	0.849	0.895	0		SLC1A4	GATA3		HLA-DRB1	VCAM1	KIF13B	TMEM123
LY6E	0	1.050746773	0.772	0.513	0		PLEKHF1	LSP1		IFITM3	AC243829.4	HLA-DRB1	CD52
IFITM1	0	0.983496252	0.932	0.81	0		CD8B	NAP1L4		MX1	CRTAM	SPON2	GYPC
PTPRCAP	0	0.601707568	0.911	0.751	0		LINC01871	PDE7B		IFITM2	PTMS	DTHD1	ANXA2
CD3D	0	0.583230418	0.88	0.722	0		CCL4	SQLE		PTPN22	CCL3	SGCD	SELPLG
GAPDH	0	0.579067126	0.97	0.888	0		NKG7	CARD16		GALNT2	CCL4L2	TXNIP	NPDC1
LAG3	0	0.790073169	0.621	0.342	0		CLIC3	SYNGR2		STMN1	HLA-DRA	PARP8	LGALS3
MYL6	0	0.548465281	0.932	0.816	0		NDFIP2	CD7		AC243829.4	NELL2	HLA-DPB1	PAG1
TRAV29DV5	0	1.837742735	0.507	0.047	0		PLPP1	HLA-DQA1		SLC4A7	PDCD1	CYBA	ANXA5
GZMH	0	0.801967163	0.775	0.472	0		PCED1B	ATP8B4		TMSB4X	CCL5	NKG7	UCP2
GZMB	0	1.049374101	0.685	0.394	0		CXCL13	PRF1		SLA2	HLA-C	PTPRCAP	CORO1B
IFI27	0	2.121475435	0.397	0.069	0		PDCD1	SLA2		TMSB10	NKG7	MALAT1	CD82
B2M	0	0.450668199	1	0.976	0		PRF1	SLC1A4		ISG15	CHST11	DUSP1	CD55
ISG20	0	0.63694418	0.866	0.708	0		HLA-DMA	GOLIM4		HLA-DRA	CD44	PLEK	NEAT1
CCL5	0	0.853822126	0.985	0.834	0		GPR25	IGFLR1		ISG20	P2RY8	VAV3	ITGB7
AC243829.4	0	0.649215379	0.381	0.137	0		CD9	CSGALNACT1		SELPLG	TOX	TRGV7	VIM
CCL4L2	0	1.268383112	0.553	0.272	0		TIGIT	HLA-DRB1		IL6ST	COTL1	CD2	CDC25B
HCST	0	0.56181143	0.894	0.727	0		HLA-DRB5	CD9		TXNIP	TNIP3	CLIC1	TLE5
NKG7	0	1.061061507	0.854	0.545	0		SYTL3	SNX9		FKBP5	CTLA4	CLIC3	KLF2
FP236383.3	0	-1.059629533	0.999	0.999	0		SLF1	SYTL2		CCL4	ITGB1	PAXX	S100A10
APOBEC3G	0	0.661924094	0.576	0.314	0		NEK1	CTSD		SMC4	IL2RG	CD8A	S100A6
TMSB4X	0	0.691173455	0.973	0.899	0		CASP1	NELL2		EMB	DUSP4	HERPUD1	ACTG1
MT-ND1	0	-0.874012028	0.785	0.915	0		SMC4	PDE3B		IFI16	ATXN1	TUBA4A	TPM4
MT-ND2	0	-1.019298663	0.742	0.902	0		TSEN54	RALA		GNA15	B2M	CTSW	ITGAE
MT-CO1	0	-0.78651235	0.995	0.996	0		PLSCR1	BATF		TRGV9	PTPRC	BTG1	MIR4435-2HG
MT-CO2	0	-0.681495949	0.966	0.987	0		GNPTAB	PPM1G		STAT1	PRKCH	KLRC4	CNN2
MT-ATP8	0	-0.768624925	0.924	0.953	0		HLA-DPB1	AKAP5		TRIM22	GLCCI1	TRBV5-6	FYB1
MT-ATP6	0	-0.768403829	0.702	0.846	0		PLEKHA1	CHST12		SLA	HLA-A	CALM1	HLA-DQB1
MT-CO3	0	-0.98263702	0.834	0.919	0		ARHGAP9	RGS2		CARD16	ZNF831	ITM2A	FXYD5
MT-ND3	0	-0.912339481	0.821	0.933	0		ALOX5AP	SEC14L1		BTG3	CNOT6L	AC243829.1	SESN3
MT-ND4L	0	-0.696479832	0.845	0.947	0		SH3BP1	GPR65		OTOF	TNFRSF9	AKNA	HLA-DRB1
MT-ND4	0	-0.764738145	0.747	0.873	0		NCF4	ID2		PDCD1	ATP2B1	CCND3	BIN1
MT-ND5	0	-0.7811336	0.815	0.918	0		NELL2	SLC2A8		CYTIP	BCL11B	HLA-DQB1	ISG20
MT-CYB	0	-0.994073655	0.784	0.942	0		GATA3	CARS		MSN	COL18A1	IQGAP2	TIGIT
LYST	6.96E-305	0.524508555	0.612	0.333	1.56E-300		PPM1M	CTLA4		HERPUD1	MCUB	TRGV2	RHOG
SP100	7.47E-305	0.59855858	0.774	0.581	1.68E-300		TNFRSF1A	CD3D		CTSD	WNK1	CD81	MED15
RPL28	4.10E-300	0.359161542	0.973	0.918	9.20E-296		AC022706.1	CD63		EPSTI1	BICDL1	ARL4C	RNASET2
CST7	9.75E-295	0.529924795	0.886	0.644	2.19E-290		MCM5	GRAMD1A		RGS1	IQGAP2	TRAV19	BEX3
CTSC	4.57E-294	0.679881349	0.543	0.306	1.03E-289		HLA-DRB1	ASB2		PSMB9	FKBP5	PRKCH	CAPZB
LGALS1	1.21E-291	0.859907856	0.673	0.464	2.72E-287		TNFSF10	MAST4		HERC5	CDC42SE2	FCRL3	CORO1A
AREG	9.91E-289	-1.267091241	0.116	0.358	2.22E-284		TRIM21	MT2A		HLA-DQA1	CD99	SMS	LIMD2
FOS	3.71E-287	-0.846117731	0.724	0.849	8.33E-283		HDLBP	PGK1		CTSC	VAV3	LITAF	MT1F
COX5A	2.82E-286	0.686917715	0.505	0.284	6.32E-282		ERN1	FKBP1A		SUPT3H	SMCHD1	ITGB2	PFN1
HAVCR2	4.10E-281	0.519996231	0.258	0.087	9.20E-277		CALHM2	DUSP4		GPR25	HLA-DMA	ZFP36L2	ACTB
ATP5F1E	5.18E-279	0.468567676	0.938	0.839	1.16E-274		SASH3	GNG4		XAF1	OSBPL8	KLF2	SLC1A4
SP140	4.54E-277	0.628462539	0.61	0.388	1.02E-272		ACTA2	CAPG		APBA2	HCST	APOBEC3G	NAP1L4
SUB1	1.53E-271	0.572041519	0.817	0.659	3.42E-267		MAST4	PHLDA1		GZMA	GZMM	SH2D1A	LSP1
MX1	2.17E-271	0.720493118	0.432	0.218	4.87E-267		CAPG	RBPJ		SUB1	FAM102A	CRTAM	SUSD3
HMGB2	3.50E-271	0.689794651	0.736	0.553	7.85E-267		MPST	SAMSN1		CD3D	NEAT1	TMSB4X	ICAM2
IDH2	1.07E-270	0.635998592	0.502	0.279	2.41E-266		IGFLR1	HLA-DRB5		COX5A	CTSC	MT-CO2	TNFRSF25
UBE2L6	2.26E-270	0.658396889	0.4	0.193	5.06E-266		GZMA	MYO7A		KLRC4	ITM2A	ABI3	CYTOR
CLIC1	4.44E-270	0.573963703	0.806	0.629	9.97E-266		CD27	RAB27A		GNLY	CD8B	ALOX5AP	GPSM3
KLRC4	1.64E-265	0.594549806	0.455	0.227	3.68E-261		ITGAE	SYTL3		HAVCR2	SH3KBP1	CD5	NR3C1
ITGB1	4.68E-265	0.581073164	0.597	0.359	1.05E-260		SLA2	ETV1		MYH9	FOXO1	ACTB	TTN
SELPLG	1.24E-264	0.680273611	0.579	0.358	2.78E-260		RHOC	ATP10D		PCED1B-AS1	HNRNPLL	RABGAP1L	SPOCK2
PPDPF	4.15E-262	0.46229972	0.933	0.821	9.32E-258		COMMD8	CD82		CLIC3	CRIM1	LCK	GSTK1
ZNF683	6.25E-260	0.662204806	0.53	0.298	1.40E-255		MYO1G	PKIA		SAMSN1	AOAH	ZEB2	CD5
PLAAT4	1.55E-257	0.598898043	0.743	0.549	3.47E-253		SP140	PTMS		TNFSF10	KLRC4	MT-ND5	PLSCR3
IFITM2	5.55E-254	0.662432462	0.827	0.687	1.24E-249		PHPT1	S100A4		ATP1B3	SLC4A7	KLRD1	LTB
IFI44	7.57E-246	0.538838667	0.307	0.128	1.70E-241		CD2BP2	HMOX1		IRF4	APOBEC3G	EOMES	OCIAD2
CFL1	8.98E-245	0.435280473	0.951	0.839	2.01E-240		PLEKHO1	RARRES3		SAP30	SH2D1A	PIP4K2A	LEPROTL1
DRAP1	2.93E-244	0.641122802	0.549	0.341	6.58E-240		STAM	CD2		RYR2	PDE4B	CD7	PRDX1
CARD16	5.29E-243	0.635348919	0.435	0.231	1.19E-238		MRPL16	EID1		SAMD9L	IFI16	LGR6	NME2
GBP5	1.55E-240	0.563134682	0.457	0.237	3.47E-236		IL2RB	APLP2		PLSCR1	PDE3B	ARPC5L	NDUFA12
GALNT2	1.20E-239	0.60200619	0.375	0.181	2.70E-235		ID2	PKM		TRBC2	LIMD2	RASSF1	RAB37
CCL3	2.31E-236	0.611166058	0.282	0.111	5.17E-232		TESPA1	CAMK4		RPL28	SFMBT2	MT-ND1	SH3KBP1
PSME2	1.07E-235	0.615697773	0.548	0.342	2.39E-231		GOLGA8B	PTPN22		AKIRIN2	YWHAB	SERF2	NIBAN1
PTMS	2.34E-234	0.558512389	0.403	0.198	5.24E-230		MIS18BP1	KRT81		EPAS1	TC2N	PTP4A2	SPN
SMC4	1.82E-232	0.533771913	0.404	0.202	4.09E-228		VAMP5	IL2RB		EIF2AK2	PTPRCAP	CD53	FKBP5
COTL1	1.32E-229	0.538118683	0.779	0.591	2.97E-225		DAPK2	ZNF282		NAP1L4	TLE5	FBXW5	NDUFB9
GBP2	1.72E-227	0.554409288	0.436	0.231	3.86E-223		HLA-DPA1	CREBZF		LEPROTL1	ANKRD11	CEMIP2	SHMT2
HPGD	1.80E-227	0.63622949	0.32	0.143	4.03E-223		TSG101	GTF3C1		APOBEC3H	RUNX1	MT-CO3	ZYX
PCED1B-AS1	1.74E-226	0.583118799	0.681	0.487	3.90E-222		IL4R	PRDX5		PPDPF	SH3BGRL3	KLF13	SMAP2
PSME1	1.02E-223	0.502697199	0.795	0.616	2.30E-219		CCND2	PRKAR1A		CHST12	LAG3	HLA-C	CSGALNACT1
CLEC2B	1.18E-223	0.559305171	0.749	0.569	2.65E-219		CTSC			BST2	RESF1	PRKCB	TRADD
STAT1	1.35E-222	0.663689312	0.41	0.216	3.03E-218		TRAF3IP3			UBE2L6	TSPAN5	HLA-F	ATP5PD
MT-ND6	3.22E-222	-0.776228621	0.47	0.644	7.23E-218		NLRC3			FAM102A	PIK3R5	MAPK1	HLA-DRB5
FP671120.4	1.42E-221	-1.179494807	0.71	0.809	3.18E-217		ORAI3			DUSP5	RABGAP1L	CORO1A	ELOVL5
CCL4	1.17E-219	0.535884006	0.865	0.642	2.62E-215		GNLY			XCL2	IQGAP1	CKLF	ARHGDIB
CTLA4	4.33E-216	0.550160084	0.392	0.196	9.72E-212		MIR155HG			OXNAD1	KANSL1	CCNH	CTLA4
CRIP1	1.16E-214	0.509953152	0.904	0.8	2.59E-210		CARD16			ICOS	TBC1D2B	SLA	R3HDM4
ARPC3	1.18E-212	0.497465254	0.759	0.602	2.65E-208		CD82			CD96	ZNF331	SAMD3	GPR171
OAS1	1.95E-212	0.394212217	0.141	0.037	4.38E-208		ECH1			CYTOR	ARAP2	THEMIS	RCSD1
CD8A	1.08E-208	0.410514982	0.92	0.7	2.42E-204		JAML			ELF1	AKAP13	CCL3L1	MYL6B
TNFSF10	1.26E-206	0.506139396	0.275	0.117	2.82E-202		EEF1G			HOPX	DLEU2	PTMS	TSPO
NFKBIA	2.78E-206	-0.728127903	0.636	0.765	6.23E-202		ETFB			SLBP	ARHGAP26	ADGRG1	IFITM1
CTSD	3.26E-206	0.51854067	0.687	0.499	7.31E-202		DAXX			SP110	ARHGAP15	MYL12B	CAMK4
EPSTI1	4.95E-206	0.398062435	0.302	0.132	1.11E-201		RBM4			S100A11	CCND3	HLA-DQA1	CD27
MALAT1	2.05E-203	-0.338173767	1	0.999	4.61E-199		HCST			BLOC1S1	FYN	GZMB	TKT
CTSW	1.84E-201	0.494613481	0.761	0.56	4.12E-197		RAB27A			RSAD2	LMNB1	SLC9A3R1	PPP2R5C
BST2	6.82E-201	0.586210366	0.453	0.269	1.53E-196		YPEL2			GBP5	MYL6	CCL5	VSIR
IFITM3	3.36E-200	0.388163913	0.206	0.073	7.55E-196		CHST12			DDX60	ANKRD44	ADGRE5	CD7
XAF1	1.59E-198	0.497520109	0.3	0.136	3.57E-194		ARPC1B			BUB3	TBC1D4	PPP2R1A	PAICS
PFN1	5.55E-196	0.435887279	0.938	0.835	1.24E-191		PDIA4			AUTS2	CXCR6	RAP1B	S1PR1
BLOC1S1	8.84E-193	0.541424495	0.497	0.313	1.98E-188		PDIA6			CD70	EVL	TSPAN5	VOPP1
MYL12B	6.04E-188	0.453428343	0.807	0.668	1.35E-183		AC243960.1			GLUL	ASAP1	MT-ATP8	RASA3
KLRB1	1.68E-187	-0.916412456	0.112	0.3	3.78E-183		TBC1D10C			USP18	PSME2	KANSL1-AS1	MPRIP
HLA-E	2.04E-186	0.316577967	0.989	0.917	4.57E-182		PTPN6			IDH2	ETS1	RNF166	MCUB
OTOF	3.04E-186	0.315910985	0.13	0.035	6.81E-182		PYCARD			VPS37B	GBP2	NFATC2	EMB
CXCR6	2.05E-183	0.570655879	0.609	0.417	4.60E-179		BST2			G3BP2	MACF1	NIBAN1	GPI
CPNE7	6.02E-182	0.414570876	0.212	0.082	1.35E-177		BTN3A2			OAS1	RNF213	HCST	RASGRP2
IFI16	1.07E-181	0.471864756	0.637	0.446	2.41E-177		MTG1			MZT2A	ELOVL5	PHACTR2	MTERF4
APOBEC3H	3.39E-178	0.438967268	0.246	0.106	7.59E-174		MLEC			PARD6G	PRKX	MT-ND4L	DUSP16
SERF2	4.83E-178	0.360200105	0.934	0.828	1.08E-173		DUSP4			KANSL1-AS1	SELPLG	HLA-A	SIT1
CRYBG1	6.83E-178	-0.643417825	0.554	0.692	1.53E-173		GSDMD			TRIM59	ITGA4	CHI3L2	CARHSP1
PSMB8	1.08E-176	0.495636581	0.531	0.35	2.43E-172		SLAMF1			FUT8	NFATC2	CYTOR	ZMIZ1
EIF2AK2	2.17E-175	0.481734688	0.333	0.169	4.87E-171		IFI6			CCL3	NCK2	CTSC	GMFG
SAMD9L	3.56E-174	0.456537022	0.258	0.115	7.99E-170		PCID2			TGFBR2	KDM6A	ANXA2	RAC2
BTG3	4.11E-173	0.521405039	0.534	0.346	9.22E-169		GIMAP1			LGALS9	FOXN2	LINC01619	PLEC
GPR183	5.55E-173	-0.832998111	0.079	0.246	1.25E-168		ITGA1			GYG1	GZMH	LYAR	DGKA
CD8B	1.37E-172	0.439101188	0.786	0.564	3.07E-168		CSNK2B			PARP14	PLAAT4	CFH	SLC25A5
USP18	1.56E-172	0.355146438	0.131	0.038	3.50E-168		CDK2AP2			CLEC2B	MIR4435-2HG	DOK2	PFKL
LMNA	1.77E-171	-0.850772224	0.304	0.49	3.97E-167		MYO1F			LGALS3	EOMES	DNAJC1	OPTN
RPS15A	5.56E-171	0.275277037	0.972	0.911	1.25E-166		AC004687.1			CPNE7	CAPZB	RHOB	ETS1
MYBL1	2.59E-170	-0.707314333	0.04	0.188	5.81E-166		PTTG1			LPIN2	FAM160B1	PFN1	MSC
LMNB1	1.23E-169	0.441665453	0.331	0.168	2.77E-165		APOBEC3C			ETS1	TNFRSF10A	SKIL	ARID5B
SUMO2	6.84E-167	0.445337468	0.722	0.567	1.53E-162		TSPAN14			PALM2-AKAP2	CNOT2	CD3D	HLA-DPA1
BACH2	1.25E-163	-0.870842948	0.108	0.276	2.81E-159		MOB3A			LYST	PPP2R5A	PLAAT4	MFNG
HLA-DQB1	3.84E-163	0.469635513	0.368	0.196	8.60E-159		STXBP2			DRAP1	CCSER2	ARHGEF1	P2RY8
TRAV14DV4	1.45E-162	0.580683972	0.108	0.029	3.26E-158		LCP2			RNF115	SIK3	SLAMF6	SARAF
TRBV11-2	2.71E-162	1.650178322	0.113	0.032	6.09E-158		PLA2G16			ARHGAP18	SYNE1	F2R	MAP3K1
IL2RG	7.31E-162	0.414021103	0.807	0.66	1.64E-157		LINC00649			SH3BGRL3	STK4	RAC2	TRAPPC5
TRBC2	4.65E-161	0.373227134	0.707	0.522	1.04E-156		CST7			ARHGEF3	IPCEF1	MAP3K8	AC119396.1
LINC02446	2.72E-160	0.682327384	0.359	0.197	6.11E-156		TADA3			ACP5	FNBP1	TPST2	SLC16A3
FAU	5.12E-160	0.267817885	0.972	0.906	1.15E-155		SIT1			PLAAT4	KRT86	CARD11	CD3D
RSAD2	2.25E-158	0.399536132	0.137	0.044	5.04E-154		APOBEC3G			ADA	ITSN2	TNFRSF1B
MYL12A	1.82E-156	0.467095323	0.788	0.644	4.08E-152		SUSD3			DUSP4	PREP	DIP2A
LGALS9	3.18E-156	0.394904781	0.196	0.08	7.12E-152		CD3G			IFIT1	KLF13	RGS19
PLSCR1	4.86E-156	0.475093474	0.314	0.163	1.09E-151		CCL5			MYL6	RFTN1	LY9
PPP1R14B	1.36E-155	0.569733253	0.262	0.129	3.06E-151		CDC25B			NAA50	SEMA4D	IKZF3
ELL2	2.23E-155	-0.655992649	0.399	0.564	5.00E-151		TNFRSF1B			NOP10	PRMT2	WNK1
CXCL13	5.43E-154	0.465848692	0.271	0.128	1.22E-149		HMGN3			ECH1	RBM38	GZMH
ACP5	7.37E-152	0.397029585	0.232	0.104	1.65E-147		THEMIS			LMNB1	NIBAN1	MBP
DDX60	3.31E-151	0.358013729	0.198	0.082	7.42E-147		ASF1A			FAM160B1	UTRN	SH3BGRL3
CD55	1.19E-149	-0.732003033	0.343	0.493	2.68E-145		CTNNB1			ARHGAP9	ARPC2	C1orf21
AC004448.2	9.90E-149	-1.15103861	0.041	0.174	2.22E-144		FIBP			JPT1	ISG20	SIT1
ATP5MG	1.70E-148	0.386696649	0.836	0.714	3.81E-144		CCDC85B			CD3G	ENC1	SASH3
COX6B1	2.05E-148	0.420960197	0.653	0.49	4.60E-144		POLR3GL			ADAM19	PYHIN1	EMP3
MSN	1.15E-147	0.387114061	0.812	0.69	2.57E-143		GIMAP6			PIK3IP1	GBP5	PPP2R5C
RORA	1.34E-147	-0.932960251	0.303	0.451	3.01E-143		ARL6IP1			PSMA6	RAPGEF1	TG
COX6A1	1.07E-146	0.428790991	0.707	0.561	2.40E-142		CALCOCO2			TMEM70	PREX1	SH2D2A
ZSWIM6	2.14E-145	-0.905245492	0.147	0.313	4.79E-141		CCPG1			ABI3	STAG1	MYH9
HLA-DMA	2.99E-144	0.376106315	0.239	0.11	6.70E-140		KLRB1			CASP1	CDK17	HNRNPLL
TAP1	1.01E-142	0.43456066	0.445	0.281	2.26E-138		ACAA2			IRF7	C12orf75	YBX3
CD3G	7.27E-139	0.412673929	0.683	0.532	1.63E-134		ISG15			BIRC2	SP100	OAZ1
GNA15	2.07E-138	0.381576853	0.187	0.079	4.64E-134		EIF4A1			TBCD	DOCK8	KLRG1
AC016831.7	4.72E-138	-0.898802926	0.119	0.275	1.06E-133		CAT			PIK3R1	BCL2L11	C12orf75
ZYX	9.51E-138	0.446875997	0.553	0.392	2.13E-133		MANF			GBP2	TAP2	FCRL6
SUPT3H	2.17E-137	0.302234273	0.423	0.251	4.86E-133		XAB2			ITGAE	GPATCH8	RAP1A
KLRK1	5.86E-136	0.367491008	0.704	0.511	1.31E-131		GRINA			RPL27A	BCL7C	YWHAZ
PDCD1	1.47E-135	0.423796552	0.47	0.3	3.30E-131		GLO1			SUMO2	IL10RA	PPP1CA
OAS3	2.09E-135	0.35669364	0.157	0.06	4.68E-131		LSM2			SRSF2	STAT5B	SIRT2
APOBEC3C	6.66E-134	0.389636166	0.264	0.133	1.49E-129		SLFN5			RPS26	MYCBP2	OSBPL5
CLIC3	2.10E-133	0.45090473	0.293	0.156	4.71E-129		FKBP1A			SNHG7	RASA3	NEAT1
VCAM1	8.17E-133	0.391493098	0.181	0.075	1.83E-128		AKNA			RAP1B	DBI	GAB3
CYBA	3.33E-131	0.317172797	0.916	0.81	7.47E-127		TAP1			PARP9	CLEC2D	HMGN4
TRIM59	3.94E-131	0.355669623	0.194	0.085	8.83E-127		LMO4			SEM1	RALGAPA1	TRBC1
CORO1A	5.52E-131	0.378859295	0.819	0.684	1.24E-126		APEH			ARPC3	AHI1	SH3BP5
XCL2	1.03E-130	0.685459091	0.466	0.309	2.31E-126		C12orf75			BTN3A1	FCRL6	MYO1F
GMFG	1.11E-130	0.397352226	0.67	0.515	2.48E-126		TMEM14A			DNAJB6	ICAM3	AGPAT4
GYG1	1.51E-130	0.456984568	0.38	0.231	3.39E-126		DNPH1			SAMD9	TTN	CX3CR1
IFI35	6.42E-129	0.39509639	0.225	0.107	1.44E-124		C17orf49			LINC00426	SKAP1	LPCAT1
TIGIT	7.25E-128	0.460577676	0.359	0.209	1.63E-123		NUDT5			MYL12A	FAM49B	DDX24
FOSB	6.72E-127	-0.625511193	0.687	0.755	1.51E-122		MGAT1			CD38	KDM2B	CCDC107
CD70	8.85E-125	0.359088355	0.196	0.087	1.98E-120		CCDC69			CAMK4	PSME1	KLRK1
HLA-DMB	3.03E-124	0.257220501	0.119	0.04	6.79E-120		EIF4EBP1			MYL12B	BNIP3L	CALM2
NDUFA13	1.69E-123	0.384614618	0.677	0.541	3.78E-119		PDHB			BCL2L11	IKZF1	APMAP
RGS1	2.68E-122	0.370485053	0.837	0.703	6.01E-118		ARL3			COX14	PDZD8	DDX5
SEM1	1.45E-121	0.423050201	0.509	0.357	3.25E-117		UCP2			SUSD3	PIP4K2A	YPEL1
SATB1	2.56E-120	-0.432370269	0.027	0.137	5.74E-116		IFI35			COX6B1	MTFP1	JUN
PTPN22	5.88E-120	0.293726077	0.77	0.629	1.32E-115		HSBP1			SH2D2A	CLECL1	LAG3
CD99	1.37E-119	0.304331619	0.867	0.754	3.07E-115		LYST			STK4	TSPO	GNG2
COX8A	6.12E-119	0.400085248	0.607	0.467	1.37E-114		MRFAP1L1			LPIN1	ITPR1	SMAP2
AKT3	1.02E-117	-0.590188859	0.089	0.225	2.30E-113		ITGAL			GLRX	PITPNC1	CD74
PARP9	6.01E-117	0.309657794	0.177	0.078	1.35E-112		AIP			UQCRB	BANP	UQCR10
ZHX2	2.86E-116	-0.740267962	0.088	0.219	6.41E-112		RASAL3			OASL	HERC2	GNB2
PLP2	5.42E-116	0.398951401	0.586	0.43	1.22E-111		CAPN1			THEMIS	FOXP1	YWHAB
S100A11	1.50E-115	0.394076808	0.575	0.416	3.37E-111		ITGB1			KLRK1	JARID2	PPDPF
CHST12	5.30E-115	0.372737616	0.336	0.197	1.19E-110		RBPJ			APOBEC3G	MAN2A1
SHISA5	1.09E-114	0.378175528	0.406	0.263	2.45E-110		LBH			PRMT2	CARD16
NOP10	2.25E-114	0.386723208	0.368	0.228	5.05E-110		DYNLL1			TRIM25	RUNX2
REEP5	1.98E-113	0.385172512	0.445	0.299	4.45E-109		NME2			CLIC1	GGA2
RHOA	2.56E-113	0.331466185	0.785	0.663	5.74E-109		MT1F			PSMB8	CMIP
IRF7	1.52E-112	0.427841832	0.339	0.205	3.41E-108		SYNGR2			CSTB	TMEM59
SLBP	1.93E-112	0.424017177	0.451	0.306	4.32E-108		ABTB1			MAPK1	SMC4
IFI27L2	3.94E-112	0.372244869	0.376	0.237	8.84E-108		ZGPAT			PPP1R14B	PARK7
SP110	4.56E-112	0.402767081	0.369	0.228	1.02E-107		CD63			MIS18BP1	TERF2IP
PSMB10	1.12E-111	0.399541409	0.372	0.235	2.52E-107		ILK			PCBP1	LY6E
SMIM3	1.68E-111	-0.558590727	0.076	0.199	3.76E-107		SKA2			RTCA	IFITM2
IRF4	4.00E-110	0.299792793	0.358	0.212	8.96E-106		TMEM204			CTLA4	SUPT3H
HERPUD1	2.18E-109	0.344127999	0.754	0.624	4.88E-105		ACO2			MAP4	LPP
IQGAP1	3.35E-109	0.277907825	0.769	0.637	7.52E-105		HOPX			REC8	ATP8A1
EIF4EBP1	6.21E-109	0.290015873	0.156	0.067	1.39E-104		CRIP1			ATP10D	NLRP1
UQCR10	6.28E-108	0.381024828	0.5	0.358	1.41E-103		OXNAD1			PYHIN1	LRBA
RPS26	6.15E-107	0.35550821	0.934	0.84	1.38E-102		CCS			OAS3	MAPK1
FCRL6	1.14E-106	0.290288583	0.157	0.068	2.55E-102		GRAP2			IFI35	DUSP10
GIMAP4	1.16E-106	0.387626454	0.255	0.138	2.60E-102		GSTO1			RESF1	PHLDA1
CASP1	1.47E-106	0.335981474	0.216	0.109	3.30E-102		HADHB			UQCR10	ARPC5
RGPD2	5.48E-106	-0.620124765	0.044	0.15	1.23E-101		IL16			FASLG	BAZ1A
PGAM1	1.76E-105	0.381376086	0.506	0.368	3.95E-101		PIN4			RPS27L	FUT8
CRTAM	2.10E-105	0.39339283	0.531	0.37	4.70E-101		CUEDC2			SGMS1	ZBED4
JPT1	6.38E-105	0.403252157	0.473	0.336	1.43E-100		CALM3			GMFG	PTPRJ
MIR4435-2HG	9.44E-105	0.325681495	0.376	0.232	2.12E-100		SAMSN1			IFIT3	GMDS
CENPF	1.86E-103	0.311032216	0.136	0.055	4.17E-99		HM13			IL9R	IL16
CCR6	4.59E-103	-0.675071038	0.021	0.112	1.03E-98		SNAP23			USP36	RILPL2
CMIP	1.14E-102	-0.789085262	0.167	0.308	2.55E-98		LPCAT4			DIP2A	N4BP1
HERC5	2.41E-102	0.365348015	0.258	0.143	5.41E-98		FAAP20			SDCBP	PDE7A
FAM160B1	1.04E-101	0.274191455	0.368	0.225	2.33E-97		EFHD2			SYTL2	CCL3L1
C12orf75	1.16E-101	0.330218978	0.304	0.177	2.60E-97		PRDX3			PRDX6	S1PR4
AKIRIN2	1.25E-101	0.36538527	0.527	0.384	2.81E-97		CCM2			ZBTB38	TGFBR2
MZT2A	1.88E-101	0.368960792	0.515	0.379	4.21E-97		C22orf39			ARID5B	HELZ
ATP5MC3	3.34E-101	0.385553073	0.468	0.335	7.49E-97		SDHA			LINC02195	CD247
SAMD3	7.82E-101	0.31948106	0.272	0.151	1.75E-96		ARRDC1			ADAM10	PHIP
FAM102A	3.35E-100	0.32223836	0.441	0.297	7.52E-96		MAP4K1			HSH2D	PAG1
TRGV10	3.49E-100	-0.561078602	0.02	0.11	7.83E-96		NDUFA13			TMEM140	KLF2
TRBC1	8.70E-100	-0.539953273	0.119	0.248	1.95E-95		IL27RA			GGA2	TNFRSF14
ELOB	2.31E-99	0.332656188	0.658	0.525	5.18E-95		C14orf119			SPRY1	EHMT1
CAMK1D	2.40E-99	-0.766102956	0.147	0.279	5.38E-95					UBE2D2	MT1E
FABP5	8.45E-99	0.365695697	0.333	0.201	1.90E-94					TSPAN14	SYNE2
RALA	1.15E-98	0.318333771	0.338	0.209	2.57E-94					TRPC4AP	AGO2
ATP5MC2	3.42E-98	0.318438494	0.795	0.678	7.67E-94					EVI2A	GLS
MIF	3.66E-98	0.308175759	0.843	0.73	8.21E-94					MNAT1	RAP1A
PSMA7	4.34E-98	0.35516889	0.596	0.46	9.74E-94					ASF1A	TBRG1
PYHIN1	1.82E-97	0.303352515	0.355	0.219	4.09E-93					PACSIN2	SLC38A1
XCL1	2.32E-97	-0.730643114	0.115	0.239	5.20E-93					ERI1	IL6ST
KDM6B	2.90E-97	-0.530639624	0.263	0.398	6.50E-93					MIR4435-2HG	AP3S1
SLC2A3	6.02E-97	-0.454713566	0.674	0.742	1.35E-92					PATL2	DPYD
SAP30	7.22E-97	0.35439324	0.291	0.171	1.62E-92					LITAF	UHRF2
DSE	8.01E-97	-0.409458205	0.034	0.13	1.80E-92					HMOX2	CREBBP
SUSD3	1.01E-96	0.320882069	0.195	0.099	2.27E-92					SSH1	ABI3
ANK3	1.25E-96	-0.562605694	0.03	0.125	2.80E-92					RALA	ZBTB38
ZBTB32	1.53E-95	0.256185911	0.123	0.049	3.44E-91					GNPTAB	USP3
SESN1	2.61E-95	-0.497136782	0.056	0.16	5.86E-91					ATP8A1	MXD4
CYTOR	3.33E-95	0.259093761	0.705	0.558	7.48E-91					CASP8	ITK
BTG2	4.34E-95	-0.504477504	0.594	0.682	9.74E-91					GRAP2	MRPL1
IRF9	8.45E-95	0.311886928	0.286	0.167	1.90E-90					IVNS1ABP	ERAP2
NAA50	9.93E-95	0.257860009	0.485	0.329	2.23E-90					CHCHD10	B3GNT2
CSRNP1	1.47E-93	-0.433277854	0.462	0.575	3.30E-89					KIAA0513	NLRC5
RAC2	1.64E-93	0.307457797	0.735	0.603	3.69E-89					PPM1K	SYT11
GBP1	2.27E-93	0.305467413	0.188	0.093	5.08E-89					AP3S1	MDFIC
LCK	7.00E-93	0.313889956	0.614	0.475	1.57E-88					PTPN4	BTG3
DUSP1	1.03E-92	-0.435149712	0.863	0.879	2.32E-88					CLEC2D	APMAP
REC8	1.75E-92	0.254624737	0.123	0.051	3.92E-88					NT5C3A	LRRC8C
BAX	7.73E-92	0.383397652	0.428	0.297	1.73E-87					LINC01871	REEP5
LEPROTL1	1.15E-91	0.292648672	0.872	0.777	2.58E-87					HAUS3	BLOC1S1
ADA	1.52E-91	0.277896455	0.196	0.1	3.42E-87					IRF9	FLI1
LDLRAD4	1.92E-91	-0.754276109	0.42	0.513	4.30E-87					SPON2	CKAP2
RAB5IF	2.69E-91	0.342444243	0.461	0.326	6.02E-87					VAMP8	FOXN3
KLF3	2.76E-91	-0.402952453	0.046	0.144	6.18E-87					GPR171	CD84
TERF2IP	3.60E-91	0.334003839	0.69	0.564	8.07E-87					AL137856.1	CNTRL
KANSL1-AS1	2.15E-90	0.33083492	0.228	0.127	4.83E-86					BPTF	WARS2
OAS2	1.02E-89	0.282849825	0.16	0.075	2.28E-85					OAS2	SRPK2
ITM2C	1.20E-89	0.39502174	0.362	0.24	2.69E-85					PLAAT3	DOCK2
HIGD2A	1.59E-89	0.326494967	0.606	0.47	3.58E-85					PBDC1	ARHGAP25
CD2	2.86E-89	0.275979705	0.817	0.7	6.41E-85					CDK6	SLF1
TSPO	5.77E-89	0.328450809	0.447	0.315	1.30E-84					IL10RA	WAC
VAMP8	1.90E-88	0.342505546	0.429	0.301	4.27E-84					CDKN2A	FBXW11
ALOX5AP	1.98E-88	0.349801836	0.723	0.603	4.44E-84					SLFN12L	RICTOR
NDUFB8	2.33E-88	0.339274127	0.539	0.411	5.23E-84					GIMAP4	GTDC1
SLA	2.81E-88	0.264673112	0.749	0.619	6.29E-84					REEP5	TG
PSMA6	3.17E-88	0.350299948	0.477	0.35	7.11E-84					EIF4EBP1	HP1BP3
TCF7	5.43E-88	-0.390024886	0.05	0.147	1.22E-83					ZFYVE28	ARHGAP18
ATP5MF	1.10E-87	0.355854731	0.439	0.316	2.47E-83					CLIC5	TRAF3
HIVEP2	1.47E-87	-0.663219816	0.125	0.24	3.29E-83					RAP1GDS1	CFAP20
PLAAT3	1.86E-87	0.302312264	0.273	0.161	4.18E-83					TBX21	TRAPPC10
PARK7	1.92E-87	0.31657049	0.582	0.449	4.31E-83					CXCL13	RGS1
TUBA4A	1.98E-87	0.281305113	0.851	0.75	4.44E-83					DEF6	GPCPD1
CD38	6.43E-87	0.295669712	0.161	0.077	1.44E-82					GBP1	NCOR1
ITGB2	7.86E-87	0.337379718	0.607	0.478	1.76E-82					PCED1B	UBE2H
CYTIP	1.41E-86	0.272565039	0.853	0.761	3.17E-82					MRFAP1
POMP	5.07E-86	0.329285672	0.492	0.363	1.14E-81					LAMTOR5
CCR7	1.34E-85	-0.589349164	0.026	0.109	3.00E-81					PTTG1
ARPC2	3.22E-85	0.295004956	0.787	0.687	7.23E-81					RAB27A
UCP2	1.04E-84	0.355410561	0.492	0.363	2.33E-80					SNAP47
TMEM140	1.72E-84	0.285375578	0.179	0.091	3.86E-80					ATG12
RPL5	5.40E-84	-0.30148823	0.934	0.876	1.21E-79					CIAO2A
OST4	6.51E-84	0.279465136	0.798	0.681	1.46E-79					DR1
PTTG1	7.30E-84	0.317466928	0.236	0.134	1.64E-79					RNF7
GABARAP	3.23E-83	0.31252693	0.58	0.449	7.24E-79					SNX5
CAP1	4.23E-83	0.323375755	0.528	0.396	9.49E-79					CENPF
MSI2	7.61E-83	-0.58427254	0.082	0.186	1.71E-78					SAMD3
RBCK1	2.01E-82	0.307291605	0.287	0.177	4.51E-78					KPNA2
SRP14	4.69E-82	0.275868326	0.788	0.683	1.05E-77					FGFR1OP2
UQCR11	4.75E-82	0.294080094	0.705	0.583	1.06E-77					LINC02446
TBCD	7.73E-81	0.261595074	0.416	0.285	1.73E-76					CASP4
HOPX	1.09E-80	0.383910476	0.414	0.292	2.44E-76					CKS2
SNAP47	1.36E-80	0.283509373	0.185	0.097	3.04E-76					PDE4DIP
UQCRB	5.37E-80	0.27691689	0.81	0.697	1.20E-75					BAX
COX7A2	6.66E-80	0.299479449	0.654	0.535	1.49E-75					LAP3
YARS	2.70E-79	0.259963046	0.234	0.134	6.05E-75					YWHAH
OAZ1	3.09E-79	0.263339702	0.848	0.756	6.92E-75
CFLAR	1.16E-78	0.273086869	0.63	0.503	2.59E-74
PPP1R18	1.49E-78	0.301645782	0.281	0.174	3.33E-74
KPNA2	1.80E-78	0.336070379	0.374	0.255	4.04E-74
S100A6	5.99E-78	0.257159123	0.871	0.762	1.34E-73
PYCARD	8.93E-78	0.270452306	0.183	0.097	2.00E-73
TRIM22	1.98E-77	0.351286891	0.509	0.389	4.45E-73
TPI1	4.52E-77	0.320811374	0.614	0.5	1.01E-72
TMEM50A	9.62E-77	0.30451352	0.526	0.405	2.16E-72
HAUS3	1.15E-76	0.302412852	0.381	0.262	2.59E-72
NDUFA1	1.46E-76	0.298081578	0.616	0.498	3.28E-72
HLA-F	3.50E-76	0.282222348	0.693	0.573	7.85E-72
COX5B	1.22E-75	0.281883293	0.598	0.476	2.74E-71
TIMP1	1.59E-75	-0.447853834	0.031	0.109	3.56E-71
COX14	3.09E-75	0.301369559	0.37	0.255	6.94E-71
GADD45B	4.19E-75	-0.503807811	0.348	0.46	9.40E-71
COX7C	4.67E-75	0.259553884	0.838	0.731	1.05E-70
S1PR4	9.17E-75	0.312523126	0.29	0.185	2.06E-70
TRAPPC1	1.19E-74	0.302813223	0.402	0.286	2.68E-70
AP3S1	1.30E-74	0.288134942	0.357	0.241	2.92E-70
CDKN2A	1.84E-74	0.268366981	0.173	0.091	4.13E-70
CIAO2A	3.50E-74	0.269200427	0.19	0.105	7.84E-70
ARF5	4.97E-74	0.290251694	0.474	0.353	1.11E-69
XYLT1	8.18E-74	-0.486935076	0.045	0.13	1.83E-69
DBI	1.24E-73	0.310364259	0.47	0.352	2.78E-69
LAMTOR5	1.37E-73	0.306173551	0.331	0.223	3.07E-69
PPIB	2.71E-73	0.280280021	0.727	0.613	6.08E-69
PRF1	2.93E-73	0.279189244	0.541	0.397	6.58E-69
ABI3	6.86E-73	0.313063058	0.308	0.2	1.54E-68
PRDX6	6.90E-73	0.319414571	0.494	0.38	1.55E-68
STAT4	1.50E-72	-0.542852948	0.713	0.736	3.37E-68
ATP5MD	2.44E-72	0.293053141	0.541	0.423	5.48E-68
C9orf16	3.31E-72	0.309619951	0.505	0.389	7.43E-68
TEX14	1.13E-71	-0.511438749	0.109	0.21	2.53E-67
SNX9	2.01E-71	-0.58168563	0.415	0.501	4.51E-67
HSH2D	3.65E-71	0.262551414	0.163	0.086	8.18E-67
ABCB1	1.30E-70	-0.434714702	0.107	0.207	2.91E-66
LSP1	1.31E-70	0.258494998	0.795	0.688	2.94E-66
MGAT5	1.44E-70	-0.594565784	0.108	0.207	3.23E-66
BRK1	2.33E-70	0.298814235	0.4	0.287	5.23E-66
CKS2	3.98E-70	0.289333295	0.269	0.168	8.92E-66
LINC02195	5.74E-70	0.260301416	0.107	0.047	1.29E-65
NEDD8	1.23E-69	0.306044251	0.42	0.308	2.76E-65
PBDC1	2.83E-69	0.333433511	0.252	0.158	6.34E-65
MDH2	2.89E-69	0.29650609	0.411	0.299	6.49E-65
NDUFA6	5.40E-69	0.287953051	0.463	0.348	1.21E-64
ARHGAP18	6.34E-69	0.269313193	0.28	0.178	1.42E-64
RORA-AS1	9.75E-69	-0.383239179	0.064	0.15	2.19E-64
PPP1CA	1.41E-68	0.301986996	0.402	0.29	3.16E-64
DUSP5	1.58E-68	0.302726318	0.556	0.434	3.53E-64
ZBTB38	3.50E-68	0.280439799	0.412	0.292	7.85E-64
CHCHD2	8.14E-68	0.25157905	0.813	0.713	1.83E-63
SCAND1	1.38E-67	0.282169238	0.564	0.45	3.09E-63
ANXA5	1.82E-67	0.289266898	0.451	0.334	4.08E-63
RNASEK	1.93E-67	0.274145382	0.598	0.48	4.33E-63
CKLF	2.26E-67	0.287665772	0.446	0.326	5.08E-63
TPT1	3.04E-67	-0.259618543	0.971	0.916	6.82E-63
SPOCK2	5.00E-67	-0.363995666	0.547	0.629	1.12E-62
CD63	1.18E-66	0.322184029	0.466	0.355	2.65E-62
MT2A	1.57E-66	-0.355529093	0.747	0.576	3.51E-62
CMC2	2.21E-66	0.287473169	0.368	0.258	4.96E-62
FASLG	4.02E-66	0.253300773	0.193	0.109	9.03E-62
RNF7	9.10E-66	0.294965837	0.432	0.321	2.04E-61
RABAC1	1.44E-65	0.281920136	0.553	0.434	3.23E-61
COX6C	4.56E-65	0.276000141	0.656	0.55	1.02E-60
EEF1G	6.79E-65	-0.336053265	0.759	0.751	1.52E-60
CSNK2B	1.34E-64	0.267786171	0.45	0.339	3.01E-60
CRY1	2.32E-64	-0.489560048	0.105	0.197	5.21E-60
PIN1	2.46E-64	0.261555203	0.289	0.191	5.53E-60
SAMD9	3.06E-64	0.287220972	0.314	0.211	6.87E-60
UBL5	6.37E-64	0.259677379	0.653	0.543	1.43E-59
PDCD4	7.44E-64	-0.348905548	0.662	0.708	1.67E-59
ITGAE	1.04E-63	0.255414418	0.569	0.452	2.33E-59
RNF181	1.33E-63	0.268155729	0.278	0.181	2.98E-59
DR1	1.52E-63	0.275319889	0.302	0.202	3.40E-59
TWF2	1.94E-63	0.267441383	0.25	0.158	4.36E-59
YWHAH	2.81E-63	0.308801537	0.233	0.144	6.31E-59
PSMB6	4.08E-63	0.278937081	0.398	0.292	9.16E-59
WDR83OS	5.00E-63	0.276296199	0.429	0.318	1.12E-58
ETV3	1.09E-62	-0.423067449	0.128	0.223	2.46E-58
PHPT1	2.06E-62	0.282244154	0.26	0.167	4.62E-58
DYNLRB1	2.17E-62	0.27667892	0.305	0.207	4.86E-58
CALR	4.06E-62	0.282658856	0.66	0.555	9.10E-58
NDUFB11	1.30E-61	0.276843955	0.524	0.416	2.92E-57
CD69	1.31E-61	-0.410330328	0.845	0.862	2.94E-57
GNLY	1.89E-61	0.96629607	0.176	0.1	4.23E-57
BUB3	2.12E-61	0.264508268	0.54	0.425	4.75E-57
PPP1R15A	4.70E-61	-0.387445943	0.643	0.696	1.05E-56
GZMM	7.83E-60	0.28244326	0.544	0.428	1.76E-55
ECH1	1.32E-59	0.274865314	0.43	0.324	2.96E-55
IGFLR1	6.08E-59	0.27148031	0.214	0.131	1.36E-54
ZBTB16	8.34E-59	-0.420578307	0.062	0.138	1.87E-54
SNHG7	9.31E-59	0.299407994	0.417	0.313	2.09E-54
ROMO1	9.41E-59	0.279883756	0.479	0.372	2.11E-54
RBX1	1.39E-58	0.264891413	0.346	0.246	3.11E-54
FKBP1A	1.92E-58	0.253425904	0.335	0.234	4.30E-54
NT5C3A	3.66E-58	0.279736252	0.309	0.212	8.21E-54
GNB2	5.52E-58	0.2632631	0.424	0.318	1.24E-53
EVI2B	2.20E-57	0.280203551	0.506	0.398	4.93E-53
SKI	2.52E-57	-0.676847957	0.14	0.227	5.66E-53
CHCHD10	3.77E-57	0.292071551	0.377	0.277	8.45E-53
UQCRH	3.98E-57	0.255085624	0.574	0.468	8.92E-53
PRELID1	4.95E-57	0.263325411	0.329	0.232	1.11E-52
AQP3	5.58E-57	-0.352985636	0.051	0.123	1.25E-52
C4orf48	8.03E-57	0.262212534	0.278	0.187	1.80E-52
SOCS3	1.13E-56	-0.456929543	0.128	0.218	2.54E-52
CSTB	1.68E-56	0.268913002	0.377	0.276	3.76E-52
IL18R1	2.61E-56	-0.300189447	0.042	0.111	5.86E-52
RNF167	5.38E-56	0.25858309	0.32	0.224	1.21E-51
EEF1B2	6.22E-56	-0.282383254	0.877	0.827	1.40E-51
SHFL	9.94E-56	0.265316044	0.263	0.175	2.23E-51
PSMB3	1.08E-55	0.255550369	0.386	0.285	2.42E-51
ZFP36L1	1.33E-55	-0.421089246	0.477	0.559	2.99E-51
NR4A1	1.39E-55	-0.581053317	0.211	0.302	3.12E-51
ADAMTSL4-AS1	1.71E-55	-0.539736066	0.074	0.15	3.83E-51
TMEM70	1.98E-55	0.270373644	0.237	0.153	4.44E-51
NDUFS8	3.20E-55	0.258984985	0.269	0.182	7.17E-51
ATP5IF1	4.21E-55	0.258297017	0.558	0.452	9.43E-51
IL18RAP	4.26E-55	-0.288055458	0.037	0.101	9.56E-51
PPP2R5C	5.19E-55	-0.438473245	0.576	0.626	1.16E-50
GSTK1	5.84E-55	0.255131222	0.622	0.516	1.31E-50
CASP4	6.65E-55	0.257512793	0.277	0.187	1.49E-50
NDUFA3	9.08E-55	0.258198544	0.459	0.355	2.04E-50
DYRK1A	1.10E-54	-0.580840875	0.158	0.247	2.47E-50
ABRACL	1.63E-54	0.254112081	0.393	0.293	3.66E-50
CKAP2	1.79E-54	0.250532697	0.231	0.147	4.01E-50
SRSF9	2.25E-53	0.250135401	0.389	0.291	5.04E-49
DEF6	3.18E-53	0.253915426	0.437	0.334	7.13E-49
CALM3	7.28E-53	0.254455565	0.43	0.328	1.63E-48
AC022217.3	1.70E-52	-0.349984908	0.103	0.186	3.81E-48
DCTN3	2.87E-52	0.259095193	0.316	0.225	6.45E-48
CDKN1A	2.96E-52	-0.425940492	0.268	0.362	6.64E-48
ABCC1	6.40E-52	-0.505679204	0.175	0.263	1.44E-47
GNG5	1.77E-51	0.260412632	0.443	0.346	3.96E-47
CD83	2.25E-51	-0.400302783	0.097	0.176	5.05E-47
EGR1	4.71E-51	-0.614829118	0.14	0.222	1.06E-46
ARL6IP1	7.32E-51	0.261168926	0.527	0.427	1.64E-46
CMSS1	4.37E-50	-0.745230894	0.149	0.233	9.81E-46
DDIT4	1.21E-49	-0.459066228	0.622	0.661	2.72E-45
RHOG	1.42E-49	0.250216837	0.428	0.332	3.18E-45
PET100	2.44E-49	0.25046381	0.445	0.347	5.48E-45
EEF2	6.02E-49	-0.254393765	0.87	0.824	1.35E-44
LSR	7.25E-49	-0.332177551	0.148	0.235	1.63E-44
CCNL1	3.08E-48	-0.286917942	0.648	0.699	6.92E-44
TIPARP	1.00E-47	-0.383325772	0.317	0.403	2.25E-43
PER1	6.70E-47	-0.329431085	0.559	0.612	1.50E-42
RPL4	2.14E-46	-0.287740183	0.826	0.785	4.80E-42
SOD2	2.55E-46	-0.47648132	0.162	0.241	5.73E-42
FAM241A	2.88E-46	-0.281651506	0.05	0.113	6.46E-42
FYN	3.26E-45	-0.477023009	0.894	0.817	7.31E-41
SIPA1L1	5.25E-45	-0.576183496	0.263	0.341	1.18E-40
SFPQ	6.60E-45	-0.278000835	0.65	0.696	1.48E-40
MYLIP	8.33E-45	-0.315501921	0.216	0.308	1.87E-40
TUBB	1.72E-44	0.368022198	0.328	0.243	3.86E-40
PBX4	1.78E-44	-0.45999908	0.386	0.464	4.00E-40
HDAC4	9.61E-44	-0.387753265	0.088	0.158	2.16E-39
PIM2	1.63E-43	-0.376122602	0.236	0.323	3.65E-39
IFNGR1	3.89E-43	-0.353923325	0.233	0.319	8.73E-39
KRT86	1.01E-42	0.281629661	0.1	0.052	2.27E-38
KLRC1	1.06E-42	-0.330587439	0.071	0.138	2.37E-38
FAM177A1	1.51E-42	-0.267890773	0.701	0.734	3.39E-38
TLE4	1.83E-42	-0.37112708	0.178	0.26	4.10E-38
AC020916.1	4.67E-42	-0.558335202	0.243	0.318	1.05E-37
SLC39A8	1.34E-41	-0.286102152	0.068	0.131	3.00E-37
ARHGEF7	2.82E-41	-0.529635091	0.248	0.32	6.32E-37
NFKB1	6.03E-41	-0.532873794	0.485	0.538	1.35E-36
SNHG5	9.77E-41	-0.344138158	0.261	0.343	2.19E-36
SC5D	3.54E-40	-0.313983311	0.207	0.288	7.94E-36
RPS27L	4.97E-40	0.262217364	0.336	0.254	1.12E-35
HIST1H1C	2.65E-39	0.286567538	0.383	0.298	5.94E-35
LINC00513	2.75E-39	-0.361548959	0.168	0.242	6.16E-35
YES1	3.14E-39	-0.269604999	0.057	0.116	7.05E-35
FKBP11	3.65E-39	-0.322355231	0.28	0.362	8.20E-35
NRIP1	4.34E-39	-0.259483378	0.057	0.115	9.73E-35
HIPK2	5.73E-39	-0.354854145	0.052	0.108	1.28E-34
MKNK2	1.67E-38	-0.341799541	0.228	0.307	3.75E-34
CROCC	1.68E-38	-0.302514124	0.109	0.178	3.77E-34
RUNX1	1.90E-38	-0.444200984	0.132	0.202	4.26E-34
EIF4B	6.76E-38	-0.278441499	0.366	0.444	1.52E-33
HMGN2	1.99E-37	0.293001928	0.55	0.469	4.47E-33
HIVEP1	2.73E-37	-0.294493615	0.05	0.104	6.13E-33
CCNH	2.86E-36	-0.312812045	0.792	0.801	6.43E-32
KLF12	6.30E-36	-0.367313203	0.111	0.177	1.41E-31
ATP1A1	6.59E-36	-0.339325516	0.314	0.386	1.48E-31
ARID5A	2.39E-35	-0.287127291	0.493	0.554	5.35E-31
MAT2A	4.08E-35	-0.342489116	0.23	0.302	9.15E-31
UAP1	4.35E-35	-0.292830007	0.12	0.187	9.76E-31
PRKCE	6.32E-35	-0.373517573	0.062	0.117	1.42E-30
SYTL3	7.52E-35	-0.369216664	0.88	0.852	1.69E-30
HSPD1	7.67E-35	-0.372298979	0.491	0.549	1.72E-30
POLR1E	1.53E-34	-0.282720718	0.157	0.231	3.43E-30
TGFBR3	5.87E-34	-0.305114394	0.072	0.129	1.32E-29
PRKCA	5.50E-33	-0.364947843	0.074	0.129	1.23E-28
RELB	7.16E-33	-0.315385308	0.223	0.296	1.61E-28
NFKB2	1.49E-32	-0.279990207	0.139	0.205	3.34E-28
PITPNC1	2.44E-32	-0.508602224	0.521	0.55	5.47E-28
CHMP1B	3.20E-32	-0.305500856	0.197	0.269	7.17E-28
MGAT4A	2.01E-31	-0.336054436	0.293	0.361	4.51E-27
AHNAK	2.21E-31	-0.367384052	0.682	0.703	4.95E-27
LINC01619	3.19E-31	-0.535641918	0.409	0.458	7.15E-27
TSPYL2	4.49E-31	-0.319710936	0.579	0.631	1.01E-26
ADK	7.53E-31	-0.349655717	0.171	0.234	1.69E-26
XIST	1.80E-30	-0.489939021	0.133	0.191	4.04E-26
HSPA1B	3.00E-30	-0.913070327	0.255	0.31	6.74E-26
ALG13	3.52E-30	-0.304918272	0.26	0.33	7.89E-26
TRPS1	8.95E-30	-0.405802029	0.127	0.188	2.01E-25
SKIL	1.10E-29	-0.25936263	0.319	0.391	2.48E-25
BTBD9	1.45E-29	-0.397231235	0.149	0.211	3.25E-25
ESYT2	1.73E-29	-0.406860527	0.261	0.323	3.88E-25
RCOR1	2.64E-29	-0.356724002	0.116	0.173	5.91E-25
MPP7	3.26E-29	-0.353228357	0.137	0.199	7.31E-25
FTH1	2.23E-28	-0.493671864	0.969	0.914	5.00E-24
RBMS1	2.89E-28	-0.47708151	0.325	0.373	6.48E-24
SMARCA2	4.05E-28	-0.337244336	0.412	0.469	9.08E-24
DNAJB4	7.89E-28	-0.276290518	0.072	0.121	1.77E-23
PPP1R10	2.17E-27	-0.284125249	0.196	0.262	4.86E-23
ERN1	2.73E-27	-0.329772589	0.275	0.339	6.12E-23
UBASH3B	3.47E-27	-0.311952556	0.076	0.125	7.79E-23
CNOT6L	3.52E-27	-0.573995652	0.623	0.616	7.90E-23
SRRT	5.24E-27	-0.275658138	0.276	0.344	1.17E-22
RUNX2	7.23E-27	-0.387227673	0.149	0.207	1.62E-22
TP53BP2	1.72E-26	-0.317511574	0.186	0.246	3.86E-22
PPP1CB	2.04E-26	-0.301243339	0.499	0.538	4.58E-22
PDE4D	3.00E-26	-0.370894666	0.531	0.551	6.72E-22
RFX3	3.97E-26	-0.351779993	0.109	0.163	8.90E-22
TSC22D2	4.47E-26	-0.329028302	0.198	0.261	1.00E-21
MAML2	7.57E-25	-0.515125628	0.262	0.313	1.70E-20
YPEL5	7.92E-25	-0.261217523	0.822	0.81	1.78E-20
LINC00910	1.20E-24	-0.275464681	0.1	0.151	2.70E-20
CAPG	1.70E-24	-0.279199732	0.16	0.216	3.81E-20
DNAJB1	2.35E-24	-0.346579119	0.745	0.76	5.27E-20
AC025164.1	1.02E-23	-0.271948253	0.096	0.145	2.29E-19
HSP90AB1	1.89E-23	-0.277144383	0.844	0.831	4.23E-19
HOOK2	8.11E-23	-0.281086686	0.258	0.316	1.82E-18
AL627171.2	9.99E-23	-0.346441257	0.152	0.205	2.24E-18
FTX	1.49E-22	-0.293062856	0.068	0.11	3.35E-18
GPR65	9.73E-22	-0.276908	0.235	0.289	2.18E-17
JMY	1.34E-21	-0.301761511	0.357	0.409	3.00E-17
LINC-PINT	2.06E-21	-0.347219744	0.193	0.245	4.62E-17
SLC12A2	8.19E-21	-0.25520699	0.079	0.121	1.84E-16
JARID2	1.09E-20	-0.40113621	0.189	0.24	2.44E-16
INTS6	1.19E-20	-0.315662405	0.205	0.257	2.67E-16
GRK5	1.25E-20	-0.476836554	0.186	0.236	2.81E-16
PDE4A	1.76E-20	-0.277297885	0.168	0.219	3.96E-16
KLF2	3.36E-20	-0.377090952	0.203	0.257	7.54E-16
MBNL1	1.07E-19	-0.415161668	0.83	0.818	2.40E-15
EML4	1.13E-19	-0.314908565	0.73	0.718	2.53E-15
DENND4A	1.30E-19	-0.498214332	0.453	0.474	2.91E-15
MARCKSL1	1.44E-19	-0.259283376	0.179	0.232	3.24E-15
RYBP	1.70E-19	-0.257596747	0.078	0.118	3.81E-15
PNP	1.84E-19	-0.299437775	0.161	0.209	4.12E-15
ARL15	2.00E-19	-0.30510643	0.073	0.112	4.49E-15
RASA3	2.26E-19	-0.373508194	0.328	0.375	5.08E-15
LTB	3.42E-19	-0.418727785	0.212	0.26	7.67E-15
CHD1	3.82E-19	-0.270186313	0.52	0.55	8.56E-15
CDK17	4.86E-19	-0.3727384	0.441	0.477	1.09E-14
MED13L	9.77E-19	-0.29815171	0.123	0.168	2.19E-14
KIF13B	1.59E-18	-0.346523058	0.323	0.368	3.57E-14
LRRFIP1	1.81E-18	-0.305470658	0.668	0.664	4.06E-14
SERINC5	2.27E-18	-0.319356645	0.126	0.169	5.09E-14
EPC2	7.61E-18	-0.257065824	0.142	0.187	1.71E-13
ARHGAP26	9.26E-18	-0.450244195	0.237	0.281	2.08E-13
TPM4	9.55E-18	-0.294254858	0.249	0.295	2.14E-13
CDKAL1	3.01E-17	-0.285970327	0.114	0.156	6.74E-13
VAV3	3.69E-17	-0.345440764	0.218	0.265	8.27E-13
ETV6	4.86E-17	-0.253607437	0.105	0.145	1.09E-12
BCL2	6.21E-17	-0.394486311	0.239	0.281	1.39E-12
NPIPB5	8.06E-17	-0.279052761	0.096	0.134	1.81E-12
FOXP1	1.53E-16	-0.434880059	0.557	0.555	3.43E-12
KDM6A	1.85E-16	-0.450044965	0.259	0.298	4.15E-12
ARIH1	2.63E-16	-0.481675028	0.48	0.487	5.90E-12
MAP2K1	3.90E-16	-0.279421694	0.164	0.208	8.74E-12
CYTH1	4.59E-16	-0.419579476	0.403	0.427	1.03E-11
BRAF	8.65E-16	-0.392964324	0.278	0.318	1.94E-11
WWOX	3.79E-15	-0.318830756	0.072	0.105	8.50E-11
HNRNPH1	3.83E-15	-0.252715424	0.282	0.325	8.59E-11
ZC3HAV1	5.08E-15	-0.321811404	0.62	0.633	1.14E-10
EPAS1	7.59E-15	-0.411347063	0.234	0.267	1.70E-10
JMJD1C	1.14E-14	-0.335703266	0.572	0.575	2.55E-10
ZFAND3	2.15E-14	-0.35695728	0.172	0.211	4.82E-10
KAT6B	6.57E-14	-0.282781782	0.277	0.316	1.47E-09
CHD2	8.78E-14	-0.403606987	0.522	0.536	1.97E-09
FBXO11	1.85E-13	-0.345661648	0.172	0.207	4.16E-09
CITED2	2.31E-13	-0.267212172	0.518	0.545	5.18E-09
HECA	2.54E-13	-0.259084642	0.212	0.253	5.71E-09
BIRC3	3.37E-13	-0.278724785	0.314	0.352	7.56E-09
NEAT1	6.02E-13	-0.56630947	0.388	0.404	1.35E-08
ANKRD12	8.15E-13	-0.257290718	0.595	0.595	1.83E-08
STK24	1.05E-12	-0.302824702	0.261	0.296	2.35E-08
SLC7A5	1.41E-12	-0.261630696	0.687	0.678	3.16E-08
ARID1B	2.76E-12	-0.316104089	0.2	0.238	6.19E-08
MT1X	3.33E-12	-0.563844562	0.262	0.291	7.47E-08
RAPGEF2	5.75E-12	-0.342715239	0.141	0.174	1.29E-07
RANBP2	7.84E-12	-0.254926177	0.59	0.596	1.76E-07
FAM107B	1.18E-11	-0.30248624	0.531	0.533	2.65E-07
PCNX1	9.47E-11	-0.366530898	0.322	0.343	2.13E-06
GPCPD1	4.00E-10	-0.295560691	0.356	0.38	8.98E-06
ANKRD11	5.97E-10	-0.396026315	0.395	0.409	1.34E-05
PPP1R16B	7.31E-10	-0.40286427	0.523	0.512	1.64E-05
CELF2	1.29E-09	-0.418311875	0.658	0.603	2.90E-05
TRAF3	2.56E-09	-0.28258477	0.142	0.17	5.74E-05
BCL11B	2.69E-09	-0.274570549	0.486	0.5	6.03E-05
TUBB4B	3.05E-09	-0.279759964	0.547	0.553	6.84E-05
NR3C1	6.16E-09	-0.34349486	0.633	0.608	0.000138193
VIM	9.72E-09	-0.345852388	0.941	0.904	0.000218023
RASGEF1B	2.97E-08	-0.27408285	0.287	0.31	0.000666452
SLC38A1	3.20E-08	-0.28130826	0.55	0.544	0.000717245
FOXO1	1.69E-07	-0.384075599	0.488	0.473	0.003798367
ZEB1	7.09E-07	-0.316043963	0.278	0.296	0.015900507
SMYD3	7.25E-07	-0.262879738	0.153	0.177	0.016263111
TOB1	8.46E-07	-0.302692755	0.389	0.391	0.018967345
IQGAP2	1.66E-06	-0.255714027	0.581	0.578	0.037174874
ZBTB20	1.83E-06	-0.327409937	0.373	0.383	0.04103101
GLS	2.13E-06	-0.339086493	0.434	0.439	0.047683381
BICDL1	2.22E-06	-0.411101272	0.182	0.201	0.04974915
